# A Web Service for Automated Design of Multiple Types of Ribozymes Targeting RNA: from minimal hammerhead to aptazymes

**DOI:** 10.1101/2023.09.30.560155

**Authors:** Sabrine Najeh, Nawwaf Kharma, Thomas Vaudry-Read, Anita Haurie, Christopher Paslawski, Daniel Adams, Steve Ferreira, Jonathan Perreault

## Abstract

Ribosoft 2.0 is the second version of a web service to design different types of *trans*-acting conventional and allosteric ribozymes. The web service is publicly available at https://ribosoft2.fungalgenomics.ca/. Ribosoft 2.0 uses template secondary structures that can be submitted by users to design ribozymes in accordance with parameters provided by the user. The generated designs specifically target a transcript (or, generally, an RNA sequence) given by the user. Herein, sixty ribozymes of different types were tested on two different mRNAs, with a majority shown to be active. We have also generated and proved the activity of the first *trans*-acting aptazyme designed *in silico*.
