## Supplementary material for "A Web Service for Automated Design of Multiple Types of Ribozymes Targeting RNA: from minimal hammerhead to aptazymes": Table S1

### Sheet: Sheet1
	Rz #	Ribozymes	Oligo sequence
	1	YL GUC1 (Gal7)	AAGTTTCGACGCCGAGGGCGGGTTTGTTCTCATCAGCTCACTGCCCTATAGTGAGTCGTATTA
	2	YL GUC2 (Gal7)	ACGTCCCCCACAAGTTTCGACGCCGAGGGCGGGTTTGTTCTCATCAGCTCACTGCCCTATAGTGAGTCGTATTA
	3	YL GUC3 (Gal7)	CAAGTTTCGACGCCGAGGGCGGGTTTGTTCTCATCAGCTCACTGCCCCTATAGTGAGTCGTATTA
	4	YL GUC4 (Gal7)	CCCGGCTGGACACGTTTCGACGTCTTCAACGGGTTTGTTCTCATCAGGGAGGTGGCCCTATAGTGAGTCGTATTA
	5	YL GUC5 (Gal7)	CGGAGGTGGTTTCGACGCAAGGAGCGGGTTTGTTCTCATCAGTTCAACAGCCCTATAGTGAGTCGTATTA
	6	YL GUC6 (Gal7)	CCCGGCTGGACACGTTTCGACGTCTTCAACGGGTTTGTTCTCATCAGGGAGGTGGCCCTATAGTGAGTCGTATTA
	7	Pistol1 (Gal7)	CAGGTTCCATCGCTTAGGGCTTAAAAACCTATTTAACGTGGCCCTAACCACGCCCTATAGTGAGTCGTATTA
	8	Pistol2 (Gal7)	CGTGCGCCTGGTGGAGCGCTTAGGGCTTAAGGGCCTATTTAACGTGGCCCTAACCACGCCCTATAGTGAGTCGTATTA
	9	Pistol3 (Gal7)	TCCCCCACAACGCTTAGGGCTTAACCTCCTATTTAACGTGGCCCTAACCACGCCCTATAGTGAGTCGTATTA
	10	Pistol4 (Gal7)	GGAGGTGGGCGGGGACCGCTTAGGGCTTAAGCAGCTATTTAACGTGGCCCTAACCACGCCCTATAGTGAGTCGTATTA
	11	Pistol5 (Gal7)	CATGTCCAACCGCTTAGGGCTTAACCCCCTATTTAACGTGGCCCTAACCACGCCCTATAGTGAGTCGTATTA
	12	Pistol6 (Gal7)	TGGTTGGGGACGCCCACGCTTAGGGCTTAAACCACTATTTAACGTGGCCCTAACCACGCCCTATAGTGAGTCGTATTA
	13	Extend1 (Gal7)	CAAGTTTCGTCGCATTTCAGCGACTCATCAGCTCACATTTGCCCTATAGTGAGTCGTATTA
	14	Extend2 (Gal7)	ACGTCCCCCACAAGTTTCGTCGCATTTCAGCGACTCATCAGCTCACATTTGCCCGAGGGCCCTATAGTGAGTCGTATTA
	15	Extend3 (Gal7)	ATTATAAGCTGTTTCGTCGCATTTCAGCGACTCATCAGGCAGAATTGGCCCTATAGTGAGTCGTATTA
	16	Extend4 (Gal7)	GGGACCCGGTTTCGTCGCATTTCAGCGACTCATCAGGCCAGATTGACCTCGCCCCCTATAGTGAGTCGTATTA
	17	Extend5 (Gal7)	GTGGTTTCGTCGCATTTCAGCGACTCATCAGTTCAAATTCACCCTATAGTGAGTCGTATTA
	18	Extend6 (Gal7)	TGCTCATCATCGCGTTTCGTCGCATTTCAGCGACTCATCAGAGACGATTACGGCCCCTATAGTGAGTCGTATTA
	19	FMN act1 (Gal7)	CCATGTTTCGACGTCCTTCTGCCGAAGCATATCCTAAGGCTCATCAGAACCTGCCCTATAGTGAGTCGTATTA
	20	FMN act2 (Gal7)	GGACGCCCAGTTTCGACGTCCTTCTGCCGAAGCATATCCTAAGGCTCATCAGCCACCACTTCCCCCTATAGTGAGTCGTATTA
	21	FMN act3 (Gal7)	CCCAGTTTCGACGTCCTTCTGCCGAAGCATATCCTAAGGCTCATCAGCCACCACCCTATAGTGAGTCGTATTA
	22	FMN act4 (Gal7)	GACGCCCAGTTTCGACGTCCTTCTGCCGAAGCATATCCTAAGGCTCATCAGCCACCACTTCCCCTATAGTGAGTCGTATTA
	23	FMN act5 (Gal7)	CCCAGTTTCGACGTCCTTCTGCCGAAGCATATCCTAAGGCTCATCAGCCACCACCCCTATAGTGAGTCGTATTA
	24	FMN act6 (Gal7)	AGGTTCCATGTTTCGACGTCCTTCTGCCGAAGCATATCCTAAGGCTCATCAGAACCTGCCCTATAGTGAGTCGTATTA
	25	FMN inh1 (Gal7)	CCATGTTTCGAGAGCCTTCTGCCGAAGCATATCCTCATCTCATCAGAACCTGCCCTATAGTGAGTCGTATTA
	26	FMN inh2 (Gal7)	GGACGCCCAGTTTCGAGAGCCTTCTGCCGAAGCATATCCTCATCTCATCAGCCACCACTTCCCCCTATAGTGAGTCGTATTA
	27	FMN inh3 (Gal7)	CCCAGTTTCGAGAGCCTTCTGCCGAAGCATATCCTCATCTCATCAGCCACCACCCTATAGTGAGTCGTATTA
	28	FMN inh4 (Gal7)	GACGCCCAGTTTCGAGAGCCTTCTGCCGAAGCATATCCTCATCTCATCAGCCACCACTTCCCTATAGTGAGTCGTATTA
	29	FMN inh5 (Gal7)	CCCAGTTTCGAGAGCCTTCTGCCGAAGCATATCCTCATCTCATCAGCCACCACCCCTATAGTGAGTCGTATTA
	30	FMN inh6 (Gal7)	AGGTTCCATGTTTCGAGAGCCTTCTGCCGAAGCATATCCTCATCTCATCAGAACCTGCCCTATAGTGAGTCGTATTA
	31	YL GUC1b (Bcl2)	ATGTTTCGACGTGCACCTGGGGTTTGTTCTCATCAGCAGCCAGCCCCTATAGTGAGTCGTATTA
	32	YL GUC2b (Bcl2)	TCCCGGGACCCGGTTTCGACGCTCGCCGCGGGTTTGTTCTCATCAGGCCAGGACCCCTATAGTGAGTCGTATTA
	33	YL GUC3b (Bcl2)	ATAAGCTGTTTCGACGGCTACGAGGGGTTTGTTCTCATCAGGCAGAGGGCCCTATAGTGAGTCGTATTA
	34	YL GUC4b (Bcl2)	GGTGCCACCTGTGGTTTCGACGCCTCCGCCGGGTTTGTTCTCATCAGCACCTGACCCCTATAGTGAGTCGTATTA
	35	YL GUC5b (Bcl2)	TGAGTTCGGTGGGGTTTCGACGGGAGAGCGGGGTTTGTTCTCATCAGATGTGTGTCCCTATAGTGAGTCGTATTA
	36	YL GUC6b (Bcl2)	ATCCCGGGACCCGGTTTCGACGCTCGCCGCGGGTTTGTTCTCATCAGGCCAGGACCCCTATAGTGAGTCGTATTA
	37	Pistol1b (Bcl2)	TAGTGATGAACGCTTAGGGCTTAAACATCTATTTAACGTGGCCCTAACCACGCCCTATAGTGAGTCGTATTA
	38	Pistol2b (Bcl2)	GTGGGATGCGGGAGATCGCTTAGGGCTTAAGGGCCTATTTAACGTGGCCCTAACCACGCCCTATAGTGAGTCGTATTA
	39	Pistol3b (Bcl2)	TCTCCTGGCTCGCTTAGGGCTTAACTCTCTATTTAACGTGGCCCTAACCACGCCCTATAGTGAGTCGTATTA
	40	Pistol4b (Bcl2)	GCTCTTCAGGGACGGGCGCTTAGGGCTTAAGAACCTATTTAACGTGGCCCTAACCACGCCCTATAGTGAGTCGTATTA
	41	Pistol5b (Bcl2)	ACATCGCCCTCGCTTAGGGCTTAAGGATCTATTTAACGTGGCCCTAACCACGCCCTATAGTGAGTCGTATTA
	42	Pistol6b (Bcl2)	CGCATCCCGGGACCCGCGCTTAGGGCTTAACGCCCTATTTAACGTGGCCCTAACCACGCCCTATAGTGAGTCGTATTA
	43	Extend1b (Bcl2)	GCTGTTTCGTCGCATTTCAGCGACTCATCAGTCTGAATTAGCCCTATAGTGAGTCGTATTA
	44	Extend2b (Bcl2)	TCCCGGGACCCGGTTTCGTCGCATTTCAGCGACTCATCAGGCCAGATTGACCTCGCCGCCCTATAGTGAGTCGTATTA
	45	Extend3b (Bcl2)	ATTATAAGCTGTTTCGTCGCATTTCAGCGACTCATCAGGCAGAATTGGCCCTATAGTGAGTCGTATTA
	46	Extend4b (Bcl2)	GGGACCCGGTTTCGTCGCATTTCAGCGACTCATCAGGCCAGATTGACCTCGCCCCCTATAGTGAGTCGTATTA
	47	Extend5b (Bcl2)	GATGTTTCGTCGCATTTCAGCGACTCATCAGGCCCCATTTGCCCTATAGTGAGTCGTATTA
	48	Extend6b (Bcl2)	TTCGCCGAGATGTTTCGTCGCATTTCAGCGACTCATCAGCAGCCATTAGCTGCCCCTATAGTGAGTCGTATTA
	49	FMN act1 (Bcl2)	TGAAGTTTCGACGTCCTTCTGCCGAAGCATATCCTAAGGCTCATCAGCATCCACCCTATAGTGAGTCGTATTA
	50	FMN act2 (Bcl2)	TGTGGAACTGTTTCGACGTCCTTCTGCCGAAGCATATCCTAAGGCTCATCAGCGGCCCCAGCACCCTATAGTGAGTCGTATTA
	51	FMN act3 (Bcl2)	TGATGAAGTTTCGACGTCCTTCTGCCGAAGCATATCCTAAGGCTCATCAGCATCCACCCTATAGTGAGTCGTATTA
	52	FMN act4 (Bcl2)	GTGGAACTGTTTCGACGTCCTTCTGCCGAAGCATATCCTAAGGCTCATCAGCGGCCCCCCTATAGTGAGTCGTATTA
	53	FMN act5 (Bcl2)	ACTGAGTTTCGACGTCCTTCTGCCGAAGCATATCCTAAGGCTCATCAGCCTGAACCCTATAGTGAGTCGTATTA
	54	FMN act6 (Bcl2)	GGAACTGTTTCGACGTCCTTCTGCCGAAGCATATCCTAAGGCTCATCAGCGGCCCCAGCCCTATAGTGAGTCGTATTA
	55	FMN inh1 (Bcl2)	TAATACGACTCACTATAGGGTTCAGGCTGATGAGCCTTAGGATATGCTTCGGCAGAAGGACGTCGAAACTCAGT
	56	FMN inh2 (Bcl2)	TGTGGAACTGTTTCGAGAGCCTTCTGCCGAAGCATATCCTCATCTCATCAGCGGCCCCAGCACCCTATAGTGAGTCGTATTA
	57	FMN inh3 (Bcl2)	TGATGAAGTTTCGAGAGCCTTCTGCCGAAGCATATCCTCATCTCATCAGCATCCATTACCCTATAGTGAGTCGTATTA
	58	FMN inh4 (Bcl2)	GTGGAACTGTTTCGAGAGCCTTCTGCCGAAGCATATCCTCATCTCATCAGCGGCCCCCCTATAGTGAGTCGTATTA
	59	FMN inh5 (Bcl2)	ACGGGGTTTCGAGAGCCTTCTGCCGAAGCATATCCTCATCTCATCAGCGATAACCCTATAGTGAGTCGTATTA
	60	FMN inh6 (Bcl2)	ATGACTGAGTTTCGAGAGCCTTCTGCCGAAGCATATCCTCATCTCATCAGCCTGAACCGGCCCCTATAGTGAGTCGTATTA
	61	For Gal7	TAATACGACTCACTATAGGATGTCCAACGTCCCCCACAAG
	62	Rev Gal7	TCAGAAGATCCTCACGGAGTC
	63	For Bcl2	TAATACGACTCACTATAGGTGGCGCACGCTGGGAGAACG
	64	Rev Bcl2	TCACTTGTGGCCCAGATAGG
